# A class act: HDAC1-*Malat1* regulates MDSC apoptosis and cell cycling to decrease suppression of T cells

**DOI:** 10.64898/2026.03.23.713743

**Authors:** Aaron G. Baugh, Yingtong Liu, Edgar Gonzalez, Batul Al-Zubeidy, Mukund Iyer, Alexander H. Lee, Nana Gyabaah-Kessie, Matthew B. Jacobo, Cheol Park, Jesse Kreger, Lori Khatchaturian, Sabrina K. Zhong, Kaliya Acevedo, Saul J. Priceman, Josh Neman, Adam L. MacLean, Evanthia T. Roussos Torres

## Abstract

Myeloid derived suppressor cells (MDSCs) are key players in the immune-suppressed tumor microenvironment (TME) and significantly contribute to immune checkpoint inhibition (ICI) resistance, making them favorable targets for cancer immunotherapy. Epigenetic reprogramming of MDSCs using histone deacetylase (HDAC) inhibitors shows promise to sensitize the TME to ICIs. However, the molecular mechanism of HDAC inhibition in MDSCs has yet to be elucidated. Murine and human MDSC models treated with Entinostat revealed that the long non-coding RNA *Malat1* downregulates pSTAT3 and decreases MDSC-mediated suppression of T cell proliferation. Through HDAC inhibitor screens, we identified HDAC1 as preferentially regulating *Malat1* expression, STAT3 activation, and MDSC suppression. We also show that HDAC1 inhibition increases MDSC apoptosis by shifting pro-vs. anti-apoptotic signals and increases G0/G1 cell cycle arrest via decreasing G1-S transition cyclin-CDK complexes. Collectively, our findings provide a multi-pronged mechanism of HDAC inhibition in MDSCs that inform the development of future rational combination therapies.

**One Sentence Summary:** HDAC1 inhibition in MDSCs increases *Malat1*, decreases pSTAT3, induces apoptosis/cell cycle arrest, and decreases suppression of T cells
