## Supplemental Table 3 for "A class act: HDAC1-*Malat1* regulates MDSC apoptosis and cell cycling to decrease suppression of T cells"

### Sheet: STAT3_V_KEGG_2019_Mouse
Gene_set	Term	Overlap	P-value	Adjusted P-value	Old P-value	Old Adjusted P-value	Odds Ratio	Combined Score	Genes
KEGG_2019_Mouse	TNF signaling pathway	11/110	3.87749e-07	7.13459e-05	0	0	8.16604	120.555	SOCS3;IL6;CASP8;CSF1;IRF1;RIPK1;FOS;JUNB;RELA;ICAM1;CREB5
KEGG_2019_Mouse	Ribosome biogenesis in eukaryotes	10/115	4.73209e-06	0.000435352	0	0	6.97121	85.4751	N-R5S124;N-R5S113;N-R5S103;N-R5S122;GM22109;N-R5S128;N-R5S105;SNU13;N-R5S108;N-R5S121
KEGG_2019_Mouse	Ribosome	10/170	0.000138074	0.00846853	0	0	4.56203	40.5461	N-R5S124;N-R5S113;N-R5S103;N-R5S122;GM22109;N-R5S128;RPL22;N-R5S105;N-R5S108;N-R5S121
KEGG_2019_Mouse	Epstein-Barr virus infection	11/229	0.000379156	0.0157323	0	0	3.68594	29.0362	IL6;CASP8;GADD45B;H2-Q6;STAT3;RIPK1;CD247;JAK3;RELA;IRF9;ICAM1
KEGG_2019_Mouse	Osteoclast differentiation	8/128	0.000427509	0.0157323	0	0	4.84	37.5465	CSF1R;SOCS3;NCF1;CSF1;FOS;JUNB;IRF9;RELA
KEGG_2019_Mouse	Apoptosis	8/141	0.000811057	0.0248724	0	0	4.36402	31.0595	PARP3;CASP8;GADD45B;LMNA;RIPK1;FOS;RELA;MCL1
KEGG_2019_Mouse	Human T-cell leukemia virus 1 infection	10/245	0.00234713	0.0614628	0	0	3.09416	18.7338	CRTC2;ZFP36;IL6;CRTC3;H2-Q6;FOS;JAK3;RELA;ICAM1;CREB5
KEGG_2019_Mouse	Th17 cell differentiation	6/102	0.00302135	0.0614628	0	0	4.50965	26.1652	IL6;STAT3;FOS;CD247;JAK3;RELA
KEGG_2019_Mouse	Prolactin signaling pathway	5/72	0.00327974	0.0614628	0	0	5.37286	30.7327	SOCS3;IRF1;STAT3;FOS;RELA
KEGG_2019_Mouse	Kaposi sarcoma-associated herpesvirus infection	9/216	0.00334037	0.0614628	0	0	3.15419	17.9842	ZFP36;IL6;CASP8;H2-Q6;STAT3;FOS;RELA;IRF9;ICAM1
KEGG_2019_Mouse	Measles	7/144	0.00405987	0.0620646	0	0	3.6926	20.3337	IL6;CASP8;STAT3;FOS;JAK3;IRF9;RELA
KEGG_2019_Mouse	Transcriptional misregulation in cancer	8/183	0.00416536	0.0620646	0	0	3.30954	18.1395	CSF1R;IL6;GADD45B;NFKBIZ;PLAT;CDK14;RELA;ETV6
KEGG_2019_Mouse	Insulin resistance	6/110	0.004385	0.0620646	0	0	4.16106	22.5927	SOCS3;CRTC2;IL6;STAT3;RELA;CREB5
KEGG_2019_Mouse	Viral carcinogenesis	9/229	0.00488965	0.064264	0	0	2.96583	15.7801	HDAC4;GTF2A2;CASP8;H2-Q6;STAT3;JAK3;RELA;IRF9;CREB5
KEGG_2019_Mouse	Rheumatoid arthritis	5/84	0.00632824	0.0776264	0	0	4.55395	23.0554	IL6;CSF1;FOS;ICAM1;ATP6V0A1
KEGG_2019_Mouse	Hepatitis B	7/163	0.00788967	0.0907312	0	0	3.23971	15.6873	IL6;CASP8;STAT3;FOS;JAK3;RELA;CREB5
KEGG_2019_Mouse	Cytosolic DNA-sensing pathway	4/61	0.0102531	0.110975	0	0	5.0365	23.068	IL6;POLR3GL;RIPK1;RELA
KEGG_2019_Mouse	Necroptosis	7/176	0.0117288	0.119894	0	0	2.98852	13.2861	PARP3;CASP8;CAMK2A;STAT3;RIPK1;JAK3;IRF9
KEGG_2019_Mouse	Toll-like receptor signaling pathway	5/99	0.0124081	0.120163	0	0	3.82433	16.7865	IL6;CASP8;RIPK1;FOS;RELA
KEGG_2019_Mouse	Chagas disease (American trypanosomiasis)	5/103	0.0145284	0.126242	0	0	3.66749	15.5195	IL6;CASP8;FOS;CD247;RELA
KEGG_2019_Mouse	Fluid shear stress and atherosclerosis	6/143	0.0150142	0.126242	0	0	3.15345	13.2406	NCF1;PLAT;FOS;RELA;TXN2;ICAM1
KEGG_2019_Mouse	HIF-1 signaling pathway	5/104	0.0150941	0.126242	0	0	3.63026	15.2233	LDHA;IL6;CAMK2A;STAT3;RELA
KEGG_2019_Mouse	Non-alcoholic fatty liver disease (NAFLD)	6/151	0.0191204	0.149539	0	0	2.97824	11.7849	SOCS3;IL6;GSK3A;CASP8;COX7A2;RELA
KEGG_2019_Mouse	C-type lectin receptor signaling pathway	5/112	0.0201558	0.149539	0	0	3.35747	13.1084	IL6;CASP8;IRF1;IRF9;RELA
KEGG_2019_Mouse	Primary bile acid biosynthesis	2/16	0.0203179	0.149539	0	0	10.2008	39.745	AMACR;SCP2
KEGG_2019_Mouse	Pertussis	4/76	0.0214704	0.151944	0	0	3.98419	15.3036	IL6;IRF1;FOS;RELA
KEGG_2019_Mouse	Hepatitis C	6/160	0.0245878	0.163357	0	0	2.8029	10.3862	SOCS3;CASP8;STAT3;RIPK1;IRF9;RELA
KEGG_2019_Mouse	NOD-like receptor signaling pathway	7/205	0.0248587	0.163357	0	0	2.54702	9.41009	IL6;CASP8;IFI204;RIPK1;RELA;IRF9;TXN2
KEGG_2019_Mouse	JAK-STAT signaling pathway	6/164	0.0273219	0.173352	0	0	2.73138	9.83317	SOCS3;IL6;STAT3;JAK3;IRF9;MCL1
KEGG_2019_Mouse	Th1 and Th2 cell differentiation	4/87	0.0331415	0.196711	0	0	3.45423	11.7684	FOS;CD247;JAK3;RELA
KEGG_2019_Mouse	Viral myocarditis	4/87	0.0331415	0.196711	0	0	3.45423	11.7684	CASP8;H2-Q6;EIF4G3;ICAM1
KEGG_2019_Mouse	IL-17 signaling pathway	4/91	0.0381446	0.219331	0	0	3.29474	10.7618	IL6;CASP8;FOS;RELA
KEGG_2019_Mouse	Legionellosis	3/58	0.0468501	0.261225	0	0	3.90089	11.9399	IL6;CASP8;RELA
KEGG_2019_Mouse	Inflammatory bowel disease (IBD)	3/59	0.0488705	0.261536	0	0	3.83104	11.5643	IL6;STAT3;RELA
KEGG_2019_Mouse	Huntington disease	6/192	0.0521098	0.261536	0	0	2.31689	6.84502	CASP8;DNAH14;CLTC;TAF4B;COX7A2;CREB5
KEGG_2019_Mouse	AGE-RAGE signaling pathway in diabetic complications	4/101	0.0524428	0.261536	0	0	2.95357	8.70722	IL6;STAT3;RELA;ICAM1
KEGG_2019_Mouse	Glucagon signaling pathway	4/102	0.0540129	0.261536	0	0	2.92328	8.5317	CRTC2;LDHA;CAMK2A;CREB5
KEGG_2019_Mouse	NF-kappa B signaling pathway	4/102	0.0540129	0.261536	0	0	2.92328	8.5317	GADD45B;RIPK1;RELA;ICAM1
KEGG_2019_Mouse	Non-small cell lung cancer	3/66	0.0641697	0.29483	0	0	3.40416	9.34858	GADD45B;STAT3;JAK3
KEGG_2019_Mouse	Human cytomegalovirus infection	7/255	0.0661585	0.29483	0	0	2.0283	5.50826	IL6;CASP8;H2-Q6;STAT3;RIPK1;RELA;CREB5
KEGG_2019_Mouse	Leishmaniasis	3/67	0.0665157	0.29483	0	0	3.3508	9.08172	NCF1;FOS;RELA
KEGG_2019_Mouse	Amphetamine addiction	3/68	0.0689006	0.29483	0	0	3.29908	8.82533	CAMK2A;FOS;CREB5
KEGG_2019_Mouse	RIG-I-like receptor signaling pathway	3/68	0.0689006	0.29483	0	0	3.29908	8.82533	CASP8;RIPK1;RELA
KEGG_2019_Mouse	Acute myeloid leukemia	3/69	0.0713238	0.298263	0	0	3.24893	8.57887	CSF1R;STAT3;RELA
KEGG_2019_Mouse	Adipocytokine signaling pathway	3/71	0.0762835	0.311915	0	0	3.15305	8.11374	SOCS3;STAT3;RELA
KEGG_2019_Mouse	Influenza A	5/168	0.0856728	0.339195	0	0	2.19769	5.40021	SOCS3;IL6;IRF9;RELA;ICAM1
KEGG_2019_Mouse	Pancreatic cancer	3/75	0.0866422	0.339195	0	0	2.97727	7.28231	GADD45B;STAT3;RELA
KEGG_2019_Mouse	Salmonella infection	3/78	0.0947798	0.363323	0	0	2.85774	6.73342	IL6;FOS;RELA
KEGG_2019_Mouse	Pyruvate metabolism	2/38	0.0976879	0.366828	0	0	3.96256	9.21683	LDHA;GLO1
KEGG_2019_Mouse	African trypanosomiasis	2/39	0.102061	0.371928	0	0	3.85527	8.79845	IL6;ICAM1
KEGG_2019_Mouse	Tuberculosis	5/178	0.103089	0.371928	0	0	2.0696	4.70247	IL6;CASP8;CAMK2A;RELA;ATP6V0A1
KEGG_2019_Mouse	Human immunodeficiency virus 1 infection	6/238	0.115443	0.408492	0	0	1.85313	4.00087	CASP8;H2-Q6;RIPK1;FOS;CD247;RELA
KEGG_2019_Mouse	Dopaminergic synapse	4/135	0.119324	0.409089	0	0	2.18321	4.6413	GSK3A;CAMK2A;FOS;CREB5
KEGG_2019_Mouse	Basal transcription factors	2/43	0.120059	0.409089	0	0	3.47844	7.3735	GTF2A2;TAF4B
KEGG_2019_Mouse	PI3K-Akt signaling pathway	8/357	0.126089	0.421826	0	0	1.64474	3.40587	CSF1R;CRTC2;IL6;CSF1;JAK3;RELA;CREB5;MCL1
KEGG_2019_Mouse	Chemokine signaling pathway	5/197	0.14054	0.455352	0	0	1.86298	3.65566	GSK3A;NCF1;STAT3;JAK3;RELA
KEGG_2019_Mouse	Hematopoietic cell lineage	3/94	0.142893	0.455352	0	0	2.35337	4.57885	CSF1R;IL6;CSF1
KEGG_2019_Mouse	Cocaine addiction	2/48	0.143535	0.455352	0	0	3.09956	6.01679	RELA;CREB5
KEGG_2019_Mouse	Malaria	2/49	0.14834	0.462621	0	0	3.03346	5.78858	IL6;ICAM1
KEGG_2019_Mouse	Prostate cancer	3/97	0.152682	0.468224	0	0	2.27791	4.28111	PLAT;RELA;CREB5
KEGG_2019_Mouse	T cell receptor signaling pathway	3/101	0.16605	0.500874	0	0	2.18449	3.92217	FOS;CD247;RELA
KEGG_2019_Mouse	Toxoplasmosis	3/108	0.190218	0.564517	0	0	2.03813	3.38245	CASP8;STAT3;RELA
KEGG_2019_Mouse	Cholinergic synapse	3/113	0.207994	0.607475	0	0	1.94499	3.05411	CAMK2A;FOS;CREB5
KEGG_2019_Mouse	Nitrogen metabolism	1/17	0.211839	0.609037	0	0	4.4463	6.90034	CAR13
KEGG_2019_Mouse	Leukocyte transendothelial migration	3/115	0.215207	0.609203	0	0	1.91006	2.93415	NCF1;ESAM;ICAM1
KEGG_2019_Mouse	Graft-versus-host disease	2/64	0.22335	0.622673	0	0	2.2978	3.44444	IL6;H2-Q6
KEGG_2019_Mouse	Human papillomavirus infection	7/360	0.236017	0.648165	0	0	1.4173	2.04637	CASP8;IRF1;H2-Q6;RELA;IRF9;ATP6V0A1;CREB5
KEGG_2019_Mouse	Cellular senescence	4/185	0.256704	0.691635	0	0	1.57608	2.1432	IL6;GADD45B;H2-Q6;RELA
KEGG_2019_Mouse	p53 signaling pathway	2/71	0.259363	0.691635	0	0	2.06396	2.78536	CASP8;GADD45B
KEGG_2019_Mouse	B cell receptor signaling pathway	2/72	0.264522	0.695314	0	0	2.03437	2.70537	FOS;RELA
KEGG_2019_Mouse	Relaxin signaling pathway	3/131	0.274466	0.696202	0	0	1.66994	2.15912	FOS;RELA;CREB5
KEGG_2019_Mouse	FoxO signaling pathway	3/132	0.278236	0.696202	0	0	1.65691	2.11967	IL6;GADD45B;STAT3
KEGG_2019_Mouse	Spliceosome	3/132	0.278236	0.696202	0	0	1.65691	2.11967	DHX38;SNU13;LSM4
KEGG_2019_Mouse	Glioma	2/75	0.279994	0.696202	0	0	1.95047	2.48292	GADD45B;CAMK2A
KEGG_2019_Mouse	Chronic myeloid leukemia	2/76	0.285147	0.699562	0	0	1.92401	2.41415	GADD45B;RELA
KEGG_2019_Mouse	Synaptic vesicle cycle	2/77	0.290297	0.702825	0	0	1.89826	2.34786	CLTC;ATP6V0A1
KEGG_2019_Mouse	Ubiquitin mediated proteolysis	3/138	0.300943	0.719137	0	0	1.58279	1.90067	SOCS3;UBR5;MID1
KEGG_2019_Mouse	Collecting duct acid secretion	1/27	0.314893	0.733723	0	0	2.7348	3.16012	ATP6V0A1
KEGG_2019_Mouse	RNA polymerase	1/28	0.324428	0.733723	0	0	2.63337	2.96436	POLR3GL
KEGG_2019_Mouse	Peroxisome	2/84	0.326172	0.733723	0	0	1.7356	1.94444	AMACR;SCP2
KEGG_2019_Mouse	Pathways in cancer	9/535	0.327694	0.733723	0	0	1.221	1.36224	CSF1R;IL6;CASP8;GADD45B;STAT3;CAMK2A;FOS;JAK3;RELA
KEGG_2019_Mouse	Hypertrophic cardiomyopathy (HCM)	2/86	0.336342	0.733723	0	0	1.6941	1.84593	IL6;LMNA
KEGG_2019_Mouse	Insulin secretion	2/86	0.336342	0.733723	0	0	1.6941	1.84593	CAMK2A;CREB5
KEGG_2019_Mouse	cAMP signaling pathway	4/211	0.337529	0.733723	0	0	1.37628	1.49479	CAMK2A;FOS;RELA;CREB5
KEGG_2019_Mouse	Adrenergic signaling in cardiomyocytes	3/148	0.338948	0.733723	0	0	1.47288	1.59352	CAMK2A;CREM;CREB5
KEGG_2019_Mouse	Colorectal cancer	2/88	0.346467	0.741278	0	0	1.65453	1.75375	GADD45B;FOS
KEGG_2019_Mouse	Propanoate metabolism	1/31	0.35225	0.744988	0	0	2.36967	2.47255	LDHA
KEGG_2019_Mouse	Biosynthesis of unsaturated fatty acids	1/32	0.361267	0.74689	0	0	2.29312	2.33471	SCP2
KEGG_2019_Mouse	Pentose phosphate pathway	1/32	0.361267	0.74689	0	0	2.29312	2.33471	PRPS1
KEGG_2019_Mouse	Small cell lung cancer	2/92	0.366558	0.749408	0	0	1.58068	1.58636	GADD45B;RELA
KEGG_2019_Mouse	Prion diseases	1/34	0.378929	0.763816	0	0	2.15392	2.09018	IL6
KEGG_2019_Mouse	Base excision repair	1/35	0.387577	0.763816	0	0	2.09047	1.98143	PARP3
KEGG_2019_Mouse	MAPK signaling pathway	5/294	0.388294	0.763816	0	0	1.23154	1.16503	CSF1R;GADD45B;CSF1;FOS;RELA
KEGG_2019_Mouse	Primary immunodeficiency	1/36	0.396104	0.763816	0	0	2.03063	1.88053	JAK3
KEGG_2019_Mouse	Herpes simplex virus 1 infection	7/433	0.39672	0.763816	0	0	1.17	1.08169	SOCS3;ZFP58;IL6;CASP8;H2-Q6;RELA;IRF9
KEGG_2019_Mouse	Circadian entrainment	2/99	0.401116	0.763816	0	0	1.46608	1.33928	CAMK2A;FOS
KEGG_2019_Mouse	Thyroid cancer	1/37	0.404514	0.763816	0	0	1.97413	1.78672	GADD45B
KEGG_2019_Mouse	Aldosterone synthesis and secretion	2/102	0.415656	0.763816	0	0	1.42188	1.24827	CAMK2A;CREB5
KEGG_2019_Mouse	Longevity regulating pathway	2/102	0.415656	0.763816	0	0	1.42188	1.24827	RELA;CREB5
KEGG_2019_Mouse	Cell adhesion molecules (CAMs)	3/170	0.421654	0.763816	0	0	1.27741	1.10313	H2-Q6;ESAM;ICAM1
KEGG_2019_Mouse	Nicotine addiction	1/40	0.429048	0.763816	0	0	1.82199	1.54175	GABRA3
KEGG_2019_Mouse	Amoebiasis	2/106	0.434765	0.763816	0	0	1.36692	1.13857	IL6;RELA
KEGG_2019_Mouse	Homologous recombination	1/41	0.437	0.763816	0	0	1.77635	1.4705	RAD54L
KEGG_2019_Mouse	Porphyrin and chlorophyll metabolism	1/41	0.437	0.763816	0	0	1.77635	1.4705	UROS
KEGG_2019_Mouse	Parathyroid hormone synthesis, secretion and action	2/107	0.43949	0.763816	0	0	1.35383	1.11304	FOS;CREB5
KEGG_2019_Mouse	Alzheimer disease	3/175	0.440024	0.763816	0	0	1.23996	1.01791	CASP8;COX7A2;RTN4
KEGG_2019_Mouse	Vasopressin-regulated water reabsorption	1/43	0.452575	0.771053	0	0	1.69159	1.3411	CREB5
KEGG_2019_Mouse	Intestinal immune network for IgA production	1/43	0.452575	0.771053	0	0	1.69159	1.3411	IL6
KEGG_2019_Mouse	Phagosome	3/180	0.458169	0.773422	0	0	1.20462	0.940229	NCF1;H2-Q6;ATP6V0A1
KEGG_2019_Mouse	Glycosphingolipid biosynthesis	1/45	0.46772	0.782368	0	0	1.61454	1.22687	ST3GAL6
KEGG_2019_Mouse	Type II diabetes mellitus	1/48	0.489659	0.799102	0	0	1.51125	1.0791	SOCS3
KEGG_2019_Mouse	Natural killer cell mediated cytotoxicity	2/118	0.489975	0.799102	0	0	1.22476	0.873747	CD247;ICAM1
KEGG_2019_Mouse	Neurotrophin signaling pathway	2/121	0.503244	0.799102	0	0	1.1937	0.819693	CAMK2A;RELA
KEGG_2019_Mouse	Arginine and proline metabolism	1/50	0.503781	0.799102	0	0	1.44942	0.993742	PRODH2
KEGG_2019_Mouse	Cysteine and methionine metabolism	1/50	0.503781	0.799102	0	0	1.44942	0.993742	LDHA
KEGG_2019_Mouse	N-Glycan biosynthesis	1/50	0.503781	0.799102	0	0	1.44942	0.993742	MAN1A
KEGG_2019_Mouse	Lysosome	2/124	0.516289	0.80506	0	0	1.16417	0.769622	CLTC;ATP6V0A1
KEGG_2019_Mouse	Sphingolipid signaling pathway	2/124	0.516289	0.80506	0	0	1.16417	0.769622	RELA;NSMAF
KEGG_2019_Mouse	AMPK signaling pathway	2/126	0.524859	0.811546	0	0	1.14528	0.738277	CRTC2;CREB5
KEGG_2019_Mouse	Endocrine and other factor-regulated calcium reabsorption	1/55	0.537408	0.823563	0	0	1.31488	0.816538	CLTC
KEGG_2019_Mouse	Endometrial cancer	1/58	0.556484	0.823563	0	0	1.24549	0.730001	GADD45B
KEGG_2019_Mouse	Rap1 signaling pathway	3/209	0.557768	0.823563	0	0	1.0335	0.603372	CSF1R;CSF1;FYB
KEGG_2019_Mouse	Estrogen signaling pathway	2/134	0.558105	0.823563	0	0	1.07543	0.627198	FOS;CREB5
KEGG_2019_Mouse	Oxidative phosphorylation	2/134	0.558105	0.823563	0	0	1.07543	0.627198	COX7A2;ATP6V0A1
KEGG_2019_Mouse	Signaling pathways regulating pluripotency of stem cells	2/137	0.57014	0.823563	0	0	1.05137	0.590736	STAT3;JAK3
KEGG_2019_Mouse	Apelin signaling pathway	2/138	0.574099	0.823563	0	0	1.04358	0.579141	HDAC4;PLAT
KEGG_2019_Mouse	Cytokine-cytokine receptor interaction	4/292	0.580848	0.823563	0	0	0.985097	0.53517	CSF1R;IL6;CSF1;RELT
KEGG_2019_Mouse	Allograft rejection	1/63	0.586551	0.823563	0	0	1.14475	0.610722	H2-Q6
KEGG_2019_Mouse	Basal cell carcinoma	1/63	0.586551	0.823563	0	0	1.14475	0.610722	GADD45B
KEGG_2019_Mouse	Mitophagy	1/63	0.586551	0.823563	0	0	1.14475	0.610722	RELA
KEGG_2019_Mouse	Central carbon metabolism in cancer	1/64	0.592316	0.823563	0	0	1.12653	0.589979	LDHA
KEGG_2019_Mouse	Breast cancer	2/147	0.608532	0.823563	0	0	0.978361	0.485957	GADD45B;FOS
KEGG_2019_Mouse	Glycolysis / Gluconeogenesis	1/67	0.609135	0.823563	0	0	1.07516	0.532971	LDHA
KEGG_2019_Mouse	Long-term potentiation	1/67	0.609135	0.823563	0	0	1.07516	0.532971	CAMK2A
KEGG_2019_Mouse	Type I diabetes mellitus	1/69	0.619962	0.823563	0	0	1.04343	0.49886	H2-Q6
KEGG_2019_Mouse	Cortisol synthesis and secretion	1/69	0.619962	0.823563	0	0	1.04343	0.49886	CREB5
KEGG_2019_Mouse	Thermogenesis	3/231	0.625582	0.823563	0	0	0.932727	0.437517	COA4;COX7A2;CREB5
KEGG_2019_Mouse	Ras signaling pathway	3/233	0.631382	0.823563	0	0	0.924522	0.425136	CSF1R;CSF1;RELA
KEGG_2019_Mouse	Oxytocin signaling pathway	2/154	0.633826	0.823563	0	0	0.932971	0.425418	CAMK2A;FOS
KEGG_2019_Mouse	Arrhythmogenic right ventricular cardiomyopathy (ARVC)	1/72	0.635644	0.823563	0	0	0.999186	0.452748	LMNA
KEGG_2019_Mouse	Melanoma	1/72	0.635644	0.823563	0	0	0.999186	0.452748	GADD45B
KEGG_2019_Mouse	Thyroid hormone synthesis	1/73	0.640727	0.823563	0	0	0.985259	0.43859	CREB5
KEGG_2019_Mouse	Bacterial invasion of epithelial cells	1/74	0.645739	0.823563	0	0	0.971713	0.424988	CLTC
KEGG_2019_Mouse	Gastric acid secretion	1/74	0.645739	0.823563	0	0	0.971713	0.424988	CAMK2A
KEGG_2019_Mouse	Cushing syndrome	2/159	0.651101	0.823563	0	0	0.903028	0.387481	CAMK2A;CREB5
KEGG_2019_Mouse	Protein processing in endoplasmic reticulum	2/163	0.664451	0.823563	0	0	0.880412	0.359908	MAN1A;EDEM1
KEGG_2019_Mouse	Autoimmune thyroid disease	1/78	0.665101	0.823563	0	0	0.921046	0.375618	H2-Q6
KEGG_2019_Mouse	Cardiac muscle contraction	1/78	0.665101	0.823563	0	0	0.921046	0.375618	COX7A2
KEGG_2019_Mouse	RNA transport	2/167	0.677388	0.823563	0	0	0.858893	0.334549	EIF1A;EIF4G3
KEGG_2019_Mouse	RNA degradation	1/83	0.687826	0.823563	0	0	0.864665	0.323574	LSM4
KEGG_2019_Mouse	ErbB signaling pathway	1/84	0.692184	0.823563	0	0	0.854204	0.314265	CAMK2A
KEGG_2019_Mouse	PPAR signaling pathway	1/85	0.69648	0.823563	0	0	0.843992	0.305285	SCP2
KEGG_2019_Mouse	Fc gamma R-mediated phagocytosis	1/87	0.704895	0.823563	0	0	0.82428	0.288256	NCF1
KEGG_2019_Mouse	Taste transduction	1/88	0.709015	0.823563	0	0	0.814764	0.28018	GABRA3
KEGG_2019_Mouse	Complement and coagulation cascades	1/88	0.709015	0.823563	0	0	0.814764	0.28018	PLAT
KEGG_2019_Mouse	Antigen processing and presentation	1/90	0.717084	0.823563	0	0	0.796374	0.264844	H2-Q6
KEGG_2019_Mouse	Dilated cardiomyopathy (DCM)	1/90	0.717084	0.823563	0	0	0.796374	0.264844	LMNA
KEGG_2019_Mouse	GABAergic synapse	1/90	0.717084	0.823563	0	0	0.796374	0.264844	GABRA3
KEGG_2019_Mouse	GnRH signaling pathway	1/90	0.717084	0.823563	0	0	0.796374	0.264844	CAMK2A
KEGG_2019_Mouse	Retinol metabolism	1/91	0.721034	0.823563	0	0	0.787485	0.257562	DHRS3
KEGG_2019_Mouse	Morphine addiction	1/92	0.724929	0.823563	0	0	0.778792	0.250523	GABRA3
KEGG_2019_Mouse	Endocytosis	3/269	0.725094	0.823563	0	0	0.797922	0.256495	H2-Q6;CLTC;VPS28
KEGG_2019_Mouse	Staphylococcus aureus infection	1/95	0.736293	0.831153	0	0	0.753821	0.230765	ICAM1
KEGG_2019_Mouse	Choline metabolism in cancer	1/99	0.75072	0.84105	0	0	0.722906	0.207273	FOS
KEGG_2019_Mouse	Melanogenesis	1/100	0.754202	0.84105	0	0	0.715567	0.201857	CAMK2A
KEGG_2019_Mouse	Alcoholism	2/199	0.76676	0.849903	0	0	0.718201	0.19074	HDAC4;CREB5
KEGG_2019_Mouse	Proteoglycans in cancer	2/203	0.776278	0.8553	0	0	0.703764	0.178225	STAT3;CAMK2A
KEGG_2019_Mouse	Oocyte meiosis	1/116	0.803762	0.88031	0	0	0.615508	0.134459	CAMK2A
KEGG_2019_Mouse	Cell cycle	1/123	0.822182	0.895157	0	0	0.579985	0.113557	GADD45B
KEGG_2019_Mouse	Inflammatory mediator regulation of TRP channels	1/127	0.831924	0.900436	0	0	0.561458	0.103316	CAMK2A
KEGG_2019_Mouse	Autophagy	1/130	0.83888	0.902654	0	0	0.548317	0.0963326	VMP1
KEGG_2019_Mouse	Purine metabolism	1/136	0.851942	0.91138	0	0	0.523787	0.0839298	PRPS1
KEGG_2019_Mouse	Insulin signaling pathway	1/139	0.858072	0.912632	0	0	0.512321	0.0784196	SOCS3
KEGG_2019_Mouse	Parkinson disease	1/144	0.867732	0.917601	0	0	0.494282	0.0701251	COX7A2
KEGG_2019_Mouse	Gastric cancer	1/150	0.878462	0.918392	0	0	0.474233	0.0614521	GADD45B
KEGG_2019_Mouse	Retrograde endocannabinoid signaling	1/150	0.878462	0.918392	0	0	0.474233	0.0614521	GABRA3
KEGG_2019_Mouse	Wnt signaling pathway	1/160	0.894453	0.929827	0	0	0.44418	0.0495449	CAMK2A
KEGG_2019_Mouse	MicroRNAs in cancer	2/281	0.904463	0.931141	0	0	0.504987	0.0507078	STAT3;MCL1
KEGG_2019_Mouse	Hepatocellular carcinoma	1/171	0.909632	0.931141	0	0	0.415205	0.0393264	GADD45B
KEGG_2019_Mouse	cGMP-PKG signaling pathway	1/172	0.910899	0.931141	0	0	0.412756	0.0385199	CREB5
KEGG_2019_Mouse	Axon guidance	1/180	0.920417	0.935673	0	0	0.394147	0.032686	CAMK2A
KEGG_2019_Mouse	Calcium signaling pathway	1/189	0.929919	0.940138	0	0	0.375106	0.0272542	CAMK2A
KEGG_2019_Mouse	Neuroactive ligand-receptor interaction	2/348	0.955997	0.961221	0	0	0.405797	0.0182609	GABRA3;NMUR1
KEGG_2019_Mouse	Olfactory transduction	2/1133	0.999995	0.999995	0	0	0.119113	6.3274e-07	CAMK2A;OLFR609

### Sheet: STAT3_E_KEGG_2019_Mouse
Gene_set	Term	Overlap	P-value	Adjusted P-value	Old P-value	Old Adjusted P-value	Odds Ratio	Combined Score	Genes
KEGG_2019_Mouse	Ribosome biogenesis in eukaryotes	23/115	3.15319e-21	3.81536e-19	0	0	21.1778	999.717	GM22109;N-R5S143;N-R5S110;N-R5S121;N-R5S141;N-R5S124;RRP7A;N-R5S113;N-R5S103;N-R5S133;N-R5S100;N-R5S134;GM22291;GM25212;N-R5S139;TCOF1;N-R5S117;N-R5S104;N-R5S138;N-R5S105;GM26391;N-R5S108;GM23284
KEGG_2019_Mouse	Ribosome	21/170	4.95741e-15	2.99923e-13	0	0	11.8028	388.759	GM22109;N-R5S143;N-R5S110;N-R5S121;N-R5S141;N-R5S124;N-R5S113;N-R5S103;N-R5S133;N-R5S100;N-R5S134;GM22291;GM25212;N-R5S139;N-R5S117;N-R5S104;N-R5S138;N-R5S105;GM26391;N-R5S108;GM23284
KEGG_2019_Mouse	Th17 cell differentiation	4/102	0.0416259	0.971351	0	0	3.19489	10.1567	STAT3;H2-OB;FOS;CD3D
KEGG_2019_Mouse	Leishmaniasis	3/67	0.0540919	0.971351	0	0	3.6609	10.6791	FCGR1;H2-OB;FOS
KEGG_2019_Mouse	Th1 and Th2 cell differentiation	3/87	0.0998874	0.971351	0	0	2.78642	6.41911	H2-OB;FOS;CD3D
KEGG_2019_Mouse	Intestinal immune network for IgA production	2/43	0.104085	0.971351	0	0	3.79909	8.59563	H2-OB;MAP3K14
KEGG_2019_Mouse	Vitamin B6 metabolism	1/9	0.109089	0.971351	0	0	9.71309	21.5202	PSAT1
KEGG_2019_Mouse	Hematopoietic cell lineage	3/94	0.11865	0.971351	0	0	2.57117	5.48064	FCGR1;H2-OB;CD3D
KEGG_2019_Mouse	ABC transporters	2/48	0.124871	0.971351	0	0	3.38529	7.04299	ABCG4;ABCC12
KEGG_2019_Mouse	Taurine and hypotaurine metabolism	1/11	0.131673	0.971351	0	0	7.76968	15.7525	GGT1
KEGG_2019_Mouse	Ubiquinone and other terpenoid-quinone biosynthesis	1/11	0.131673	0.971351	0	0	7.76968	15.7525	VKORC1
KEGG_2019_Mouse	T cell receptor signaling pathway	3/101	0.138601	0.971351	0	0	2.38666	4.71641	FOS;MAP3K14;CD3D
KEGG_2019_Mouse	Inflammatory bowel disease (IBD)	2/59	0.173446	0.971351	0	0	2.73046	4.78346	STAT3;H2-OB
KEGG_2019_Mouse	Nitrogen metabolism	1/17	0.19606	0.971351	0	0	4.85458	7.90972	CAR5B
KEGG_2019_Mouse	Glutathione metabolism	2/64	0.196422	0.971351	0	0	2.50963	4.0844	MGST2;GGT1
KEGG_2019_Mouse	Acute myeloid leukemia	2/69	0.219743	0.971351	0	0	2.32175	3.51814	FCGR1;STAT3
KEGG_2019_Mouse	Osteoclast differentiation	3/128	0.224	0.971351	0	0	1.86857	2.79559	FCGR1;FOS;MAP3K14
KEGG_2019_Mouse	Prolactin signaling pathway	2/72	0.233847	0.971351	0	0	2.22191	3.22863	STAT3;FOS
KEGG_2019_Mouse	Other types of O-glycan biosynthesis	1/22	0.246067	0.971351	0	0	3.69779	5.18485	B3GLCT
KEGG_2019_Mouse	Apoptosis	3/141	0.268217	0.971351	0	0	1.69142	2.22585	LMNA;FOS;MAP3K14
KEGG_2019_Mouse	Asthma	2/84	0.274571	0.971351	0	0	3.23507	4.18147	H2-OB
KEGG_2019_Mouse	Measles	3/144	0.278575	0.971351	0	0	1.65518	2.11544	STAT3;FOS;CD3D
KEGG_2019_Mouse	Rheumatoid arthritis	2/84	0.290546	0.971351	0	0	1.89559	2.34294	H2-OB;FOS
KEGG_2019_Mouse	Collecting duct acid secretion	1/27	0.292975	0.971351	0	0	2.98592	3.66571	ATP4B
KEGG_2019_Mouse	Epstein-Barr virus infection	4/229	0.334552	0.971351	0	0	1.38256	1.51385	STAT3;H2-OB;CD3D;MAP3K14
KEGG_2019_Mouse	Staphylococcus aureus infection	2/95	0.342092	0.971351	0	0	1.67045	1.79185	FCGR1;H2-OB
KEGG_2019_Mouse	Primary immunodeficiency	1/36	0.370203	0.971351	0	0	2.2171	2.20314	CD3D
KEGG_2019_Mouse	Alanine, aspartate and glutamate metabolism	1/37	0.378247	0.971351	0	0	2.1554	2.0955	ADSL
KEGG_2019_Mouse	Chagas disease (American trypanosomiasis)	2/103	0.378847	0.971351	0	0	1.53751	1.49234	FOS;CD3D
KEGG_2019_Mouse	Human T-cell leukemia virus 1 infection	4/245	0.380796	0.971351	0	0	1.28971	1.24521	H2-OB;FOS;CD3D;MAP3K14
KEGG_2019_Mouse	Toxoplasmosis	2/108	0.401384	0.971351	0	0	1.46461	1.33695	STAT3;H2-OB
KEGG_2019_Mouse	Ferroptosis	1/40	0.401772	0.971351	0	0	1.9893	1.81399	ATG7
KEGG_2019_Mouse	Glycine, serine and threonine metabolism	1/40	0.401772	0.971351	0	0	1.9893	1.81399	PSAT1
KEGG_2019_Mouse	TNF signaling pathway	2/110	0.410292	0.971351	0	0	1.43734	1.28051	FOS;MAP3K14
KEGG_2019_Mouse	Basal transcription factors	1/43	0.424409	0.971351	0	0	1.84692	1.58292	GTF2A2
KEGG_2019_Mouse	Natural killer cell mediated cytotoxicity	2/118	0.44525	0.971351	0	0	1.33767	1.08234	CD244A;ULBP1
KEGG_2019_Mouse	Fanconi anemia pathway	1/51	0.48069	0.971351	0	0	1.55079	1.136	FANCG
KEGG_2019_Mouse	FoxO signaling pathway	2/132	0.503525	0.971351	0	0	1.19276	0.818381	STAT3;SGK2
KEGG_2019_Mouse	Ubiquitin mediated proteolysis	2/138	0.527268	0.971351	0	0	1.13979	0.72952	UBE2L6;MID1
KEGG_2019_Mouse	Glycerolipid metabolism	1/61	0.543393	0.971351	0	0	1.29167	0.787815	GK
KEGG_2019_Mouse	Systemic lupus erythematosus	2/143	0.546462	0.971351	0	0	1.09909	0.664173	FCGR1;H2-OB
KEGG_2019_Mouse	Fluid shear stress and atherosclerosis	2/143	0.546462	0.971351	0	0	1.09909	0.664173	MGST2;FOS
KEGG_2019_Mouse	Allograft rejection	1/63	0.554998	0.971351	0	0	1.24987	0.735913	H2-OB
KEGG_2019_Mouse	Graft-versus-host disease	1/64	0.56069	0.971351	0	0	1.22997	0.711646	H2-OB
KEGG_2019_Mouse	Viral carcinogenesis	3/229	0.561158	0.971351	0	0	1.02818	0.594035	HDAC4;GTF2A2;STAT3
KEGG_2019_Mouse	Metabolism of xenobiotics by cytochrome P450	1/66	0.571856	0.971351	0	0	1.192	0.666172	MGST2
KEGG_2019_Mouse	Non-small cell lung cancer	1/66	0.571856	0.971351	0	0	1.192	0.666172	STAT3
KEGG_2019_Mouse	Amphetamine addiction	1/68	0.58274	0.971351	0	0	1.1563	0.62442	FOS
KEGG_2019_Mouse	Oxytocin signaling pathway	2/154	0.586747	0.971351	0	0	1.01898	0.543283	FOS;CAMK1G
KEGG_2019_Mouse	Type I diabetes mellitus	1/69	0.588079	0.971351	0	0	1.13924	0.604818	H2-OB
KEGG_2019_Mouse	Adipocytokine signaling pathway	1/71	0.598552	0.971351	0	0	1.10658	0.567944	STAT3
KEGG_2019_Mouse	Arrhythmogenic right ventricular cardiomyopathy (ARVC)	1/72	0.603689	0.971351	0	0	1.09094	0.550594	LMNA
KEGG_2019_Mouse	B cell receptor signaling pathway	1/72	0.603689	0.971351	0	0	1.09094	0.550594	FOS
KEGG_2019_Mouse	Hepatitis C	2/160	0.607583	0.971351	0	0	0.979987	0.488295	RNASEL;STAT3
KEGG_2019_Mouse	Gastric acid secretion	1/74	0.613766	0.971351	0	0	1.06094	0.51789	ATP4B
KEGG_2019_Mouse	Hepatitis B	2/163	0.617699	0.971351	0	0	0.961579	0.463245	STAT3;FOS
KEGG_2019_Mouse	Glioma	1/75	0.618709	0.971351	0	0	1.04655	0.502471	CAMK1G
KEGG_2019_Mouse	Pancreatic cancer	1/75	0.618709	0.971351	0	0	1.04655	0.502471	STAT3
KEGG_2019_Mouse	Pertussis	1/76	0.623589	0.971351	0	0	1.03255	0.487634	FOS
KEGG_2019_Mouse	Autoimmune thyroid disease	1/78	0.633162	0.971351	0	0	1.00562	0.459599	H2-OB
KEGG_2019_Mouse	Salmonella infection	1/78	0.633162	0.971351	0	0	1.00562	0.459599	FOS
KEGG_2019_Mouse	Influenza A	2/168	0.634113	0.971351	0	0	0.932378	0.424724	RNASEL;H2-OB
KEGG_2019_Mouse	PPAR signaling pathway	1/85	0.6648	0.971351	0	0	0.921494	0.376218	GK
KEGG_2019_Mouse	Tuberculosis	2/178	0.665285	0.971351	0	0	0.878953	0.358208	FCGR1;H2-OB
KEGG_2019_Mouse	Hypertrophic cardiomyopathy (HCM)	1/86	0.669092	0.971351	0	0	0.910607	0.365913	LMNA
KEGG_2019_Mouse	Phagosome	2/180	0.671258	0.971351	0	0	0.868988	0.346381	FCGR1;H2-OB
KEGG_2019_Mouse	Viral myocarditis	1/87	0.673329	0.971351	0	0	0.899972	0.355958	H2-OB
KEGG_2019_Mouse	Fc gamma R-mediated phagocytosis	1/87	0.673329	0.971351	0	0	0.899972	0.355958	FCGR1
KEGG_2019_Mouse	Colorectal cancer	1/88	0.677512	0.971351	0	0	0.889583	0.346339	FOS
KEGG_2019_Mouse	Arachidonic acid metabolism	1/89	0.681642	0.971351	0	0	0.879429	0.337041	GGT1
KEGG_2019_Mouse	Antigen processing and presentation	1/90	0.685719	0.971351	0	0	0.869504	0.328052	H2-OB
KEGG_2019_Mouse	Dilated cardiomyopathy (DCM)	1/90	0.685719	0.971351	0	0	0.869504	0.328052	LMNA
KEGG_2019_Mouse	GABAergic synapse	1/90	0.685719	0.971351	0	0	0.869504	0.328052	SLC38A5
KEGG_2019_Mouse	IL-17 signaling pathway	1/91	0.689745	0.971351	0	0	0.859799	0.319358	FOS
KEGG_2019_Mouse	Chemical carcinogenesis	1/94	0.701515	0.971351	0	0	0.831936	0.294933	MGST2
KEGG_2019_Mouse	Toll-like receptor signaling pathway	1/99	0.720151	0.971351	0	0	0.78929	0.259119	FOS
KEGG_2019_Mouse	Choline metabolism in cancer	1/99	0.720151	0.971351	0	0	0.78929	0.259119	FOS
KEGG_2019_Mouse	Circadian entrainment	1/99	0.720151	0.971351	0	0	0.78929	0.259119	FOS
KEGG_2019_Mouse	MAPK signaling pathway	3/294	0.726671	0.971351	0	0	0.79586	0.254103	FOS;MAP3K14;MAP4K4
KEGG_2019_Mouse	AGE-RAGE signaling pathway in diabetic complications	1/101	0.727277	0.971351	0	0	0.773425	0.246296	STAT3
KEGG_2019_Mouse	Aldosterone synthesis and secretion	1/102	0.730772	0.971351	0	0	0.765729	0.240174	CAMK1G
KEGG_2019_Mouse	NF-kappa B signaling pathway	1/102	0.730772	0.971351	0	0	0.765729	0.240174	MAP3K14
KEGG_2019_Mouse	Proteoglycans in cancer	2/203	0.733885	0.971351	0	0	0.768647	0.237822	STAT3;ANK3
KEGG_2019_Mouse	HIF-1 signaling pathway	1/104	0.737628	0.971351	0	0	0.750784	0.228475	STAT3
KEGG_2019_Mouse	NOD-like receptor signaling pathway	2/205	0.738822	0.971351	0	0	0.760996	0.230352	RNASEL;ANTXR2
KEGG_2019_Mouse	Parathyroid hormone synthesis, secretion and action	1/107	0.747588	0.971351	0	0	0.729424	0.212192	FOS
KEGG_2019_Mouse	Insulin resistance	1/110	0.757171	0.971351	0	0	0.709239	0.197286	STAT3
KEGG_2019_Mouse	C-type lectin receptor signaling pathway	1/112	0.763358	0.971351	0	0	0.696389	0.188045	MAP3K14
KEGG_2019_Mouse	Kaposi sarcoma-associated herpesvirus infection	2/216	0.764603	0.971351	0	0	0.721473	0.193642	STAT3;FOS
KEGG_2019_Mouse	Cholinergic synapse	1/113	0.766392	0.971351	0	0	0.690136	0.183619	FOS
KEGG_2019_Mouse	Drug metabolism	1/114	0.769387	0.971351	0	0	0.683994	0.179316	MGST2
KEGG_2019_Mouse	Cell cycle	1/123	0.794682	0.971351	0	0	0.633245	0.145529	CDC6
KEGG_2019_Mouse	Herpes simplex virus 1 infection	4/433	0.805532	0.971351	0	0	0.71754	0.15517	RNASEL;ZFP763;ZFP869;H2-OB
KEGG_2019_Mouse	Human immunodeficiency virus 1 infection	2/238	0.809611	0.971351	0	0	0.65348	0.138016	FOS;CD3D
KEGG_2019_Mouse	Autophagy	1/130	0.812427	0.971351	0	0	0.598669	0.124361	ATG7
KEGG_2019_Mouse	Relaxin signaling pathway	1/131	0.814835	0.971351	0	0	0.594034	0.12164	FOS
KEGG_2019_Mouse	Estrogen signaling pathway	1/134	0.821873	0.971351	0	0	0.580546	0.113885	FOS
KEGG_2019_Mouse	Oxidative phosphorylation	1/134	0.821873	0.971351	0	0	0.580546	0.113885	ATP4B
KEGG_2019_Mouse	Dopaminergic synapse	1/135	0.824159	0.971351	0	0	0.576184	0.111429	FOS
KEGG_2019_Mouse	Purine metabolism	1/136	0.826417	0.971351	0	0	0.571887	0.109034	ADSL
KEGG_2019_Mouse	Signaling pathways regulating pluripotency of stem cells	1/137	0.828645	0.971351	0	0	0.567653	0.106698	STAT3
KEGG_2019_Mouse	Apelin signaling pathway	1/138	0.830845	0.971351	0	0	0.563481	0.10442	HDAC4
KEGG_2019_Mouse	Parkinson disease	1/144	0.843465	0.971351	0	0	0.539673	0.091872	UBE2L6
KEGG_2019_Mouse	Breast cancer	1/147	0.849419	0.971351	0	0	0.528503	0.0862529	FOS
KEGG_2019_Mouse	JAK-STAT signaling pathway	1/164	0.879139	0.971351	0	0	0.472972	0.0609248	STAT3
KEGG_2019_Mouse	RNA transport	1/167	0.88374	0.971351	0	0	0.464353	0.0573903	NUP133
KEGG_2019_Mouse	Cell adhesion molecules (CAMs)	1/170	0.888167	0.971351	0	0	0.456041	0.0540841	H2-OB
KEGG_2019_Mouse	Hepatocellular carcinoma	1/171	0.889606	0.971351	0	0	0.453335	0.0530298	MGST2
KEGG_2019_Mouse	Necroptosis	1/176	0.896524	0.971351	0	0	0.44027	0.0480907	STAT3
KEGG_2019_Mouse	Transcriptional misregulation in cancer	1/183	0.905491	0.971351	0	0	0.423185	0.0420131	FCGR1
KEGG_2019_Mouse	Calcium signaling pathway	1/189	0.912557	0.971351	0	0	0.409554	0.0374759	CAMK1G
KEGG_2019_Mouse	Huntington disease	1/192	0.915891	0.971351	0	0	0.403059	0.035412	DNAH14
KEGG_2019_Mouse	Chemokine signaling pathway	1/197	0.921168	0.971351	0	0	0.392676	0.032244	STAT3
KEGG_2019_Mouse	Alcoholism	1/199	0.923185	0.971351	0	0	0.38867	0.0310649	HDAC4
KEGG_2019_Mouse	Focal adhesion	1/199	0.923185	0.971351	0	0	0.38867	0.0310649	PARVA
KEGG_2019_Mouse	cAMP signaling pathway	1/211	0.934252	0.974522	0	0	0.366235	0.0249072	FOS
KEGG_2019_Mouse	Human cytomegalovirus infection	1/255	0.962865	0.989881	0	0	0.302111	0.0114325	STAT3
KEGG_2019_Mouse	Pathways in cancer	3/535	0.968486	0.989881	0	0	0.429936	0.013767	STAT3;MGST2;FOS
KEGG_2019_Mouse	MicroRNAs in cancer	1/281	0.97352	0.989881	0	0	0.273692	0.00734513	STAT3
KEGG_2019_Mouse	PI3K-Akt signaling pathway	1/357	0.99017	0.998421	0	0	0.214423	0.00211822	SGK2
KEGG_2019_Mouse	Olfactory transduction	2/1133	0.999991	0.999991	0	0	0.130103	1.16556e-06	OLFR1031;OLFR1330
