## Supplemental Table 4 for "A class act: HDAC1-*Malat1* regulates MDSC apoptosis and cell cycling to decrease suppression of T cells"

### Sheet: Western and Flow antibodies
Western Blot
Antibody		Vendor	Catalog #	Dilution
Beta actin polyclonal antibody		ThermoFisher Scientific	PA1183	1:1000
Phospho-Stat3 (Tyr705) (D3A7) XP® Rabbit mAb		Cell Signaling Technologies	9145	1:500
Stat3 (D3Z2G) Rabbit mAb		Cell Signaling Technologies	12640	1:1000
Phospho-Stat3 (Tyr705) (M9C6) Mouse mAb		Cell Signaling Technologies	4113	1:500
Stat3 (124H6) Mouse mAb		Cell Signaling Technologies	9139	1:1000
Bcl-xL (54H6) Rabbit mAb		Cell Signaling Technologies	2764	1:1000
BID Antibody		Cell Signaling Technologies	2003	1:1000
Cyclin D1 (E3P5S) XP® Rabbit mAb		Cell Signaling Technologies	55506	1:1000
CDK4 (F4A7V) Rabbit mAb		Cell Signaling Technologies	88428	1:1000
CDK6 (E3E3Q) Rabbit mAb		Cell Signaling Technologies	30483	1:1000
Cyclin E1 (D7T3U) Rabbit mAb		Cell Signaling Technologies	20808	1:1000
CDK2 (E8J9T) XP® Rabbit mAb		Cell Signaling Technologies	18048	1:1000
Anti-rabiit IgG, HRP-linked		Cell Signaling Technologies	7074	1:10,000
Goat Anti-mouse IgG HRP-linked Antibody		ThermoFisher Scientific	SA5-10276	1:10,000
Goat anti-Rabbit IgG (H+L) Cross-Adsorbed Secondary Antibody, DyLight™ 800		ThermoFisher Scientific	SA5-10036	1:10,000
Flow Cytometry
Antibody	Fluorophore	Vendor	Catalog #	Dilution
CD45	PE-Fire 700	Biolegend	103178	1:100
CD11b	BUV661	BD Biosciences	612977	1:50
F4-80	eFluor 450	Thermo Fisher Scientific	48-4801-82	1:200
MHC Class II (I-A+I-E)	BV750	Biolegend	107683	1:100
Ly-6G	PE-Fire 810	BioLegend	127673	1:50
Ly-6C	BV605	BD Biosciences	563011	1:100
