## Supplemental Table 5 for "A class act: HDAC1-*Malat1* regulates MDSC apoptosis and cell cycling to decrease suppression of T cells"

### Sheet: qPCR primer sequences
qPCR Primer Sequences
Gene	Species	Assay	Forward primer sequence	Reverse primer sequence
Actb	Mouse	qPCR	GATTACTGCTCTGGCTCCTAG	GACTCATCGTACTCCTGCTTG
Gapdh promoter	Mouse	ChIP-qPCR	AGTATCCCTCCTCGGAACCT	CCCTCACGTCCCAACTCTC
GAPDH	Human	qPCR	ACAGTCAGCCGCATCTTCTT	GACAAGCTTC CCGTTCTCAG
Malat1	Mouse	qPCR	AGAGCAGAGCAGCGTAGAGC	GCTCTGGTCAGCCTCCATTA
MALAT1	Human	qPCR	GAATTGCGTCATTTAAAGCCTAGTT	GTTTCATCCTACCACTCCCAATTAAT
Stat3 promoter	Mouse	ChIP-qPCR	GGGAGGGAGGAGACATTAGC	GAGCCGTATCAGGGCATTTA
Bcl2a1a	Mouse	qPCR	ACTTGGATGACTTTCACGTGGA	AAGCACATACATCCAGGGCA
Bcl2a1b	Mouse	qPCR	CCTTTGGGGGTGTTCTCCTC	TCAGCCAGCCAGATTTGGG
Bcl2l1	Mouse	qPCR	AAGAGTGAGCCCAGCAGAAC	TGCAGGTATTGGTGAGTCGG
Bcl6	Mouse	qPCR	CCAGCAGTATGGAGGCACAT	CGCGAACCTTGATCTCCAGT
Bid	Mouse	qPCR	ATCAGCATGGCCTTGTCGTT	GGCGATGAGATGGACCACAA
Bax	Mouse	qPCR	GGTCTTGGATCCAGACAAGCA	ACTTTGCTAGCAAACTGGTGC
Ccnd1	Mouse	qPCR	CAGGCTTGACTCCAGAAGGG	CAGCCCCAACAACTTCCTCT
Cdk6	Mouse	qPCR	GTACCGAGCCCCAGAAGTC	TGATCCACGTCTGAACTTCCA
Ccne1	Mouse	qPCR	GGCTGAAATCCCAATAAGCTGT	ACCTGAGAGATGAGCACTTTCTG
Cdk2	Mouse	qPCR	AAGTCTGCCAGCTTGATGGA	TATCTGGTTTTTGAATTTCTGCACCA
